# Deep learning representations of human Immune Health for precision immunology

**DOI:** 10.64898/2026.07.15.724605

**Authors:** Matthew E. Lee, Jaesik Kim, Matei Ionita, Michelle L. McKeague, Jonghyun Lee, Yonghyun Nam, Chang-Uk Jeong, Akira Nair, Edmore T. Moyo, Irene Khavin, Kevin Wang, Shwetank, Divij Mathew, Victoria Fang, Benjamin A. Fensterheim, Ajinkya Pattekar, Zahabia Rangwala, Amit Bar-Or, Benjamin A. Abramoff, Rennie L. Rhee, Stephen Schuster, Alexander Huang, Nuala Meyer, Maayan Levy, Alfred Garfall, Vijay Bhoj, Mary Kaminski, Ali Naji, Enjun Yang, Christopher Cabanski, John Connolly, Leonardo Guercio, Joost Wagenaar, Amy E. Baxter, Damian Maseda, Sokratis A. Apostolidis, Mark M. Painter, Robert H. Vonderheide, Allison R. Greenplate, Dokyoon Kim, E. John Wherry

## Abstract

The human immune system is composed of ∼30-50 distinct cell types, each of which can exist in different states of activation or differentiation. Indeed, the mammalian immune system has evolved to sense and respond to infections, cancers, injuries, and changes in tissue or host homeostasis (1). Moreover, an increasingly large fraction of approved drugs target the immune system directly, and/or cause immune changes (2–4). A key feature of the immune system is to store some of this information, for example as innate or adaptive immune memory (5). In addition, rewiring of immune network architecture induced by disease, environmental exposures, drug treatments, and/or chronological age allows the immune system to store information in the pattern of connections and activity across populations of immune cells. This ensemble information storage, in addition to changes to individual cells, functions as a major way the immune system encodes aspects of immune history and future potential. Genetic information can identify inherited risk alleles, but cannot capture the continual remodeling of the immune system shaped by exposures, infection, inflammation, therapy, and aging (6, 7). To define and use such ensemble immunotypes, we developed a self-supervised deep learning framework that transforms high-dimensional immune profiles into representations of immune health. MAESTRO (MAsked Encoding Set TRansformer with self-distillatiOn) encodes a set of cells from an individual into an embedding that captures immune cell population-level organization. Pretrained on 1,792 peripheral blood samples comprising over 418 million immune cells across 13 clinical diagnoses, MAESTRO learns immune fingerprints that are stable within individuals yet diverse across populations, states of health, disease, and treatment, providing a quantitative basis for comparing immune states across individuals and over time. These fingerprints capture immune architecture beyond coarse cell type proportions, enabling patient-efficient clinical prediction using simple task specific models. MAESTRO model embeddings retain a temporal dimension of immune history and potential, reflecting signatures of past exposures and baseline features that predict future immune responses. Finally, we demonstrate a translational precision immunotherapy application by testing this approach in metastatic Pancreatic Ductal Adenocarcinoma (PDAC), where pretreatment immune landscape circuitry maps enable patient stratification and therapeutic response prediction. Overall, we developed a large, attention-based model that captures deep network architecture of immune states through self-supervised representations of immune cytometry data as a reusable foundation for precision immunology, converting immune complexity into clinically actionable embeddings for diagnosis, monitoring, and therapy selection.
