## SupplementaryTables for "Deep learning representations of human Immune Health for precision immunology"

### Sheet: 1. Study Overview
Supplemental Table 1: Sample cohort descriptions
Diagnosis/Study Code	Brief Description	IRB#	IRB Titles/Descriptions
ANCA Vasculitis	Longitudinal monitoring of Anti-Neutrophil Cytoplasmic Antibody (ANCA)-Associated Vasculitis (AAV) to capture states of disease quiescence and flare. Individuals with the following AAV subtypes were analyzed: GPA (Granulomatosis with Polyangiitis), MPA (Microscopic Polyangiitis), and EGPA (Eosinophilic Granulomatosis with Polyangiitis)	854988	DETERMINANTS OF SYSTEMIC IMMUNE REACTIVATION IN ANCA-ASSOCIATED VASCULITIS
Acute COVID-19	Subjects were part of the Molecular Epidemiology of SepsiS in the Intensive care unit (MESSI) study, as a subpopulation with SARS-CoV2 infections during the COVID19 pandemic. Non-ICU Acute COVID infections were also analyzed from subjects enrolled in the Monitoring immune memory and boosting during SARS-CoV-2 endemicity (COVEND) study	808542 and 851465	Molecular Epidemiology of SepsiS in the Intensive care unit (subpopulation with during COVID19 pandemic) and Monitoring immune memory and boosting during SARS-CoV-2 endemicity (COVEND)
ISPY?	Samples were collected as part of the I-SPY COVID-19 clinical trial: An Adaptive Platform Trial for Critically Ill Patients (I-SPY_COVID), NCT04488081. Enrolled subjects in the ICU with acute SARS-CoV2 infections were randomized to one of 12 treatment arms	843758	I-SPY COVID-19 TRIAL: An Adaptive Platform Trial for Critically Ill Patients (I-SPY_COVID), NCT04488081
Healthy	Healthy adult donor samples came from the following studies: Understanding human immune responses to the COVID-19 vaccine (IHCV), Controls collected as part of the Hospitalized and non-hospitalized patients with post-acute sequelae of SARS-CoV-2 infection studies (AILC and AALC), Monitoring immune memory and boosting during SARS-CoV-2 endemicity (COVEND), outside of periods of active viral infect…	844642, 852269, 851465, 834263, 813913 and 845061	Understanding human immune responses to the COVID-19 vaccine (IHCV), Controls from Hospitalized and non-hospitalized patients with post-acute sequelae of SARS-CoV-2 infection (AILC and AALC), Monitoring immune memory and boosting during SARS-CoV-2 endemicity (COVEND) and Circulating T cell subsets in healthy donors (Wherry HD-in-Lab)
HS	Samples from individuals with Hidradentitis suppurativa before and after starting a biologic therapy	853228	IDENTIFYING IMMUNE MARKERS TO GUIDE BIOLOGIC SELECTION IN HIDRADENITIS SUPPURATIVA PATIENTS
Kidney Graft Failure	Patients awaiting kidney transplantation that receive autologous Chimeric Antigen Receptor (CAR) engineered T cell immunotherapy for desensitization of alloantibodies	854758	Autologous Chimeric Antigen Receptor Engineered T Cell Immunotherapy for Desensitization in Patients Awaiting Kidney Transplantation
Long COVID	Subjects with Long COVID (post-acute sequelae of SARS-CoV-2 infection) following an acute infection that was treated either in the ICU, non-ICU in the hospital or in a non-hospitalized setting.	844107 and 852269	BIOMARKERS OFNEUROLOGICAL OUTCOMES FOLLOWING COVID-19 HOSPITALIZATION (METRIC), Hospitalized and non-hospitalized patients with post-acute sequelae of SARS-CoV-2 infection (AILC and AALC)
Lymphoma	COVID-19 vaccine response in subjects with lymphoma	849000	COVID-19 vaccine response in subjects with lymphoma
Melanoma	Individuals with melanoma on anti-PD1 therapy receiving COVID-19 vaccine, collected under the Melanoma Center's biobanking protocol	703001	Individuals with melanoma on anti-PD1 therapy receiving COVID-19 vaccine, collected under the Melanoma Center's biobanking protocol
Multiple Myeloma	Subjects were enrolled in a Phase 2, Single Arm, Non-inferiority study of limited-diration teclistamab for relapsed refractory multiple myeloma	853459	PHASE 2, SINGLE-ARM, NON-INFERIORITY STUDY OF LIMITED-DURATION TECLISTAMAB FOR RELAPSED REFRACTORY MULTIPLE MYELOMA
MS	Autoimmune COVID-19 Vaccine-Response Study, focused on individuals with mulitple sclerosis	848377	Autoimmune COVID-19 Vaccine-Response Study, focused on individuals with mulitple sclerosis
Premature Infants	Longitudinal profiling of the immune system in preterm infants	852815	Longitudinal Profiling of Preterm Infants
Sepsis	Individuals with sepsis in the intensive care unit	808542	Molecular Epidemiology of SepsiS in the Intensive care unit
Term Infants	Control cohort for the longitudinal profiling of preterm infants (PREPRO) study	852815	Control cohort for Longitudinal Profiling of Preterm Infants

### Sheet: 2. Time Point Key
Supplemental Table 2: Timepoints of longitudinal sampling for each cohort
Diagnosis/Study/Visit	Visit Number in LV	Visit Description
Acute COVID
COVEND
1Inf.1 (D5-10)		First infection - Day 5-10 post-symptom onset or positive test (SOPT)
1Inf.2 (D11-29)		First infection - Day 11-29 post-SOPT
1Inf.3 (D30-60)		First infection - Day 30-60 post-SOPT
2Inf.1 (D5-10)		Second Infection - Day 5-10 post-symptom onset or positive test (SOPT)
2Inf.2 (D11-29)		Second Infection - Day 11-29 post-SOPT
2Inf.3 (D30-60)		Second Infection
ISPY
Day 1		Prior to first dose of study drug
Day 7		Day 7 after first dose of study drug
MESSI Acute COVID
V1	D0	24-72 hrs post hospital admission
V2	D7	7 days post hospital admission
V3	D14	14 days post hospital admission
MESSI Acute COVID (Fresh)
V1	D0	24-72 hrs post hospital admission
ANCA Vasculitis
DORA
3 MO		3 month
6 MO		6 month
9 MO		9 month
BASE		Baseline
BatchControlHD1		healthy donor batch control 1
BatchControlHD2		healthy donor batch control donor 2
BatchControlHD2 Draw 1		healthy donor batch control donor 2, draw 1
BatchControlHD2 Draw 2		healthy donor batch control donor 2, draw 2
BatchControlHD3		healthy donor batch control donor 3
Healthy
COVEND
1Vax.0 (D0)		First vaccine set - Day -14 to 0 prior to any SARS-CoV-2 vaccine dose, (first dose, 2nd will be .2)
1Vax.1 (D5-10)		First vaccine set - Day 5-10 post-vaccine
1Vax.2 (D11-29)		First vaccine set - Day 11-29 post-vaccine
1Vax.3 (D30-60)		First vaccine set - Day 30-60 post-vaccine
2Vax.0 (D0)		Second vaccine set -Day -14 to 0 prior to any SARS-CoV-2 vaccine dose, (first dose, 2nd will be .2)
2Vax.1 (D5-10)		Second vaccine set -Day 5-10 post-vaccine
2Vax.2 (D11-29)		Second vaccine set - Day 11-29 post-vaccine
2Vax.3 (D30-60)		Second vaccine set - Day 30-60 post-vaccine
3Vax.0 (D0)		Third vaccine set -Day -14 to 0 prior to any SARS-CoV-2 vaccine dose, (first dose, 2nd will be .2)
3Vax.1 (D5-10)		Third vaccine set -Day 5-10 post-vaccine
3Vax.2 (D11-29)		Third vaccine set - Day 11-29 post-vaccine
3Vax.3 (D30-60)		Third vaccine set - Day 30-60 post-vaccine
Repeat entry bc HD metadata??		?
SM.1		At least 3 months after the last study visit (Serial Monitoring)
SM.2		At least 3 months after the last study visit (Serial Monitoring)
SM.3		At least 3 months after the last study visit (Serial Monitoring)
SM.4		At least 3 months after the last study visit (Serial Monitoring)
SM.5		At least 3 months after the last study visit (Serial Monitoring)
Healthy Donor (Fresh)
Blood Collection		Blood Collection
(blank)
IHCV
V1		Primary day 0 or up to to 14 days prior
V1_D3		Primary day 3
V1_D5		Primary day 5
V1_D7		Primary day 7
V1orV4_D5		?
V2		Primary day 7-15
V3		Booster D0
V4		Booster D(7-15)
V4_D3		Booster day 3
V4_D5		Booster day 5
V4_D6		Booster day 6
V5		Primary FU day 84-150
VIP
Wherry HD In-Lab
Blood Draw		Blood collection
Hidradenitis Suppurativa
HSIH
Base1		Baseline 1 - enrollment
Base2		Baseline 2
Bio16		Biologic Visit Week 2
Bio2		Biologic Visit Week 4
Bio4		Biologic Visit Week 16
SM1		Serial Monitoring Visit X
Kidney Graft Failure
CTOT46
D(+04)		Day 4
D(+07)		Day 7
D(+10)		Day 10
D(+14)		Day 14
D(+21)		Day 21
D(00)		Day 0
Pre-LD		Pre-Lymphodepletion
W(+04)		Plex 1/ Week 4
W(+08)		Week 8
Long COVID
AALC
V1		Blood collection
AILC
V1		Blood collection
MESSI LTFU COVID
Lymphoma
LRAD
UnSched		Unscheduled
V1		Baseline
V2		Day7-21/Vax1
V3		Booster/Vax2
V4		Day7-14/Vax2
V5		Mnth1-2/Vax2
V6		Mnth3-6/Vax2
V7/V8		Mnth9-12/Vax2, Vax3
V9		Mnth3-6/Vax3
MS
MS
V1		Pre Vaccine
V10		6 months after Vax 3
V13		PreVax 4
V14		1 month after Vax 4
V2		10-12 days after Vax 1
V3		Pre Booster Vaccine (0-2 days prior)
V4		10-12 days after booster (Vax 2)
V5		~30 days after booster (Vax 2)
V6		PreVax 3
V7		7-14 days after Vax 3
V8		4 weeks after Vax 3
V9		3 months after Vax 3
Multiple Myeloma
LimiTec
Enrollment		time of teclistamab discontinuation
Month 2		month 2 post-discontinuation
Month 3		month 3 post-discontinuation
Month 6		month 6 post-discontinuation
Re-Initiation		re-initiation of teclistamab
Premature Infant
PREPRO
V1		(no time-specificity that I'm aware of)
V2		(no time-specificity that I'm aware of)
V3		(no time-specificity that I'm aware of)
V4		(no time-specificity that I'm aware of)
V5		(no time-specificity that I'm aware of)
V6		(no time-specificity that I'm aware of)
V7		(no time-specificity that I'm aware of)
V8		(no time-specificity that I'm aware of)
Recovered COVID
MESSI LTFU COVID
V4		?
V5		?
V6		?
V7		?
Recovered COVID or Long COVID?
MESSI LTFU COVID
V7		?
Recovered Sepsis
MESSI LTFU Sepsis
LOTIS		?
Sepsis
MESSI Acute Sepsis
V1	D0	24-72 hrs post hospital admission (stated by Sharon Adamski, not sure original source)
V2	D7	7 days post hospital admission
Skin Cancer
PD1
Late	V5	?
V1		PD1_D0/D1
V2		Primary D14
V3		Boost D0
V4		Boost D7
Term infant
PREPRO
V1
Grand Total
